# Contrasting patterns of microbial dominance in the *Arabidopsis thaliana* phyllosphere

**DOI:** 10.1101/2021.04.06.438366

**Authors:** Derek S. Lundberg, Roger de Pedro Jové, Pratchaya Pramoj Na Ayutthaya, Talia L. Karasov, Or Shalev, Karin Poersch, Wei Ding, Anita Bollmann-Giolai, Ilja Bezrukov, Detlef Weigel

**Affiliations:** Department of Molecular Biology, Max Planck Institute for Biology, 72076 Tübingen, Germany; Swedish University of Agricultural Sciences, 75007 Uppsala, Sweden; Centre for Research in Agricultural Genomics, 08193 Barcelona, Spain; ETH Zürich, 8093 Zürich, Switzerland; School of Biological Sciences, University of Utah, 84112 Salt Lake City, USA; University of Tübingen,Tübingen, Germany; University of Freiburg, 79085 Freiburg im Breisgau, Germany; University of Basel, 4001 Basel, Switzerland; University of Mainz, 55128 Mainz, Germany; Department of Evolutionary Biology and Environmental Studies, University of Zürich, 8057 Zürich, Switzerland

## Abstract

*Sphingomonas* is one of the most abundant bacterial genera in the phyllosphere of wild *Arabidopsis thaliana,* but relative to *Pseudomonas*, the ecology of *Sphingomonas* and its interaction with plants remains elusive. We analyzed the genomic features of over 400 *Sphingomonas* isolates collected from local *A. thaliana* populations, which revealed high intergenomic diversity, in contrast to genetically much more uniform *Pseudomonas* isolates found in the same host populations. Variation in *Sphingomonas* plasmid complements and additional genomic features suggest high adaptability of this genus, and the widespread presence of protein secretion systems hints at frequent biotic interactions. While some of the isolates showed plant-protective properties in lab tests, this was a rare trait. To begin to understand the extent of strain sharing across alternate hosts, we employed amplicon sequencing and a novel bulk-culturing metagenomics approach on both *A. thaliana* and neighboring plants. Our data reveal that *Sphingomonas* and *Pseudomonas* both thrive on other diverse plant hosts, but that *Sphingomonas* is a poor competitor in dying or dead leaves.
