## Extended_Data_Table_1_PrimerSequences for "Contrasting patterns of microbial dominance in the *Arabidopsis thaliana* phyllosphere"

### Sheet: a) PCR1
PRIMERS (PCR1)
Note: in one case the 5' part of the template-specific portion of the primer overlaps with (shares same sequence as) the 3' part of the universal overhang sequence.
In this case, the universal overhang sequence shown is shown as truncated and is followed by an asterisk (*)
When PCR1 primers are used for hamPCR, there were 2 PCR1 cycles and 30 PCR2 cycles. When PCR1 primers were used for any other PCR, there were 29 PCR1 cycles and 6 PCR2 cycles. See methods.
PRIMER_NAME	ORIENTATION	TARGET	SPECIES	UNIVERSAL_OVERHANG_SEE_NOTE	BARCODE	LINKER	TEMPLATE-SPECIFIC	FULL_PRIMER_SEQUENCE
At.GI_F1_G-46602	FORWARD_PRIMER	Gigantea (GI)	A. thaliana	TCCCTACACGACGCTCTTCCGAT*			CTGTAAAGATAAATGGGTCATCTAA	TCCCTACACGACGCTCTTCCGATCTGTAAAGATAAATGGGTCATCTAA
At.GI_F_bcCT_G-46854	FORWARD_PRIMER	Gigantea (GI)	A. thaliana	TCCCTACACGACGCTCTTCCGATCT	CT		CTGTAAAGATAAATGGGTCATCTAA	TCCCTACACGACGCTCTTCCGATCTCTCTGTAAAGATAAATGGGTCATCTAA
At.GI_F_bcAG_G-46852	FORWARD_PRIMER	Gigantea (GI)	A. thaliana	TCCCTACACGACGCTCTTCCGATCT	AG		CTGTAAAGATAAATGGGTCATCTAA	TCCCTACACGACGCTCTTCCGATCTAGCTGTAAAGATAAATGGGTCATCTAA
At.GI_F_bcTA_G-46853	FORWARD_PRIMER	Gigantea (GI)	A. thaliana	TCCCTACACGACGCTCTTCCGATCT	TA		CTGTAAAGATAAATGGGTCATCTAA	TCCCTACACGACGCTCTTCCGATCTTACTGTAAAGATAAATGGGTCATCTAA
At.GI_F3_G-46640	FORWARD_PRIMER	Gigantea (GI)	A. thaliana	TCCCTACACGACGCTCTTCCGATCT			CTGTAAAGATAAATGGGTCATCTAA	TCCCTACACGACGCTCTTCCGATCTCTGTAAAGATAAATGGGTCATCTAA
515F_bcNONE_G-46603	FORWARD_PRIMER	16S rDNA	Bacteria	TCCCTACACGACGCTCTTCCGATCT		GA	GTGYCAGCMGCCGCGGTAA	TCCCTACACGACGCTCTTCCGATCTGAGTGYCAGCMGCCGCGGTAA
515F_bcAG_G-47190	FORWARD_PRIMER	16S rDNA	Bacteria	TCCCTACACGACGCTCTTCCGATCT	AG	GA	GTGYCAGCMGCCGCGGTAA	TCCCTACACGACGCTCTTCCGATCTAGGAGTGYCAGCMGCCGCGGTAA
515F_bcGA_G-47188	FORWARD_PRIMER	16S rDNA	Bacteria	TCCCTACACGACGCTCTTCCGATCT	GA	GA	GTGYCAGCMGCCGCGGTAA	TCCCTACACGACGCTCTTCCGATCTGAGAGTGYCAGCMGCCGCGGTAA
515F_bcTC_G-47189	FORWARD_PRIMER	16S rDNA	Bacteria	TCCCTACACGACGCTCTTCCGATCT	TC	GA	GTGYCAGCMGCCGCGGTAA	TCCCTACACGACGCTCTTCCGATCTTCGAGTGYCAGCMGCCGCGGTAA
515F_bcCT_G-46694	FORWARD_PRIMER	16S rDNA	Bacteria	TCCCTACACGACGCTCTTCCGATCT	CT	GA	GTGYCAGCMGCCGCGGTAA	TCCCTACACGACGCTCTTCCGATCTCTGAGTGYCAGCMGCCGCGGTAA
341F_f1	FORWARD_PRIMER	16S rDNA	Bacteria	ACACTCTTTCCCTACACGACGCTCTTCCGATCT		GA	CCTACGGGAGGCAGCAG	ACACTCTTTCCCTACACGACGCTCTTCCGATCTGACCTACGGGAGGCAGCAG
341F_f2	FORWARD_PRIMER	16S rDNA	Bacteria	ACACTCTTTCCCTACACGACGCTCTTCCGATCT	T	GA	CCTACGGGAGGCAGCAG	ACACTCTTTCCCTACACGACGCTCTTCCGATCTTGACCTACGGGAGGCAGCAG
341F_f3	FORWARD_PRIMER	16S rDNA	Bacteria	ACACTCTTTCCCTACACGACGCTCTTCCGATCT	CT	GA	CCTACGGGAGGCAGCAG	ACACTCTTTCCCTACACGACGCTCTTCCGATCTCTGACCTACGGGAGGCAGCAG
341F_f4	FORWARD_PRIMER	16S rDNA	Bacteria	ACACTCTTTCCCTACACGACGCTCTTCCGATCT	ACT	GA	CCTACGGGAGGCAGCAG	ACACTCTTTCCCTACACGACGCTCTTCCGATCTACTGACCTACGGGAGGCAGCAG
341F_f5	FORWARD_PRIMER	16S rDNA	Bacteria	ACACTCTTTCCCTACACGACGCTCTTCCGATCT	GACT	GA	CCTACGGGAGGCAGCAG	ACACTCTTTCCCTACACGACGCTCTTCCGATCTGACTGACCTACGGGAGGCAGCAG
341F_f6	FORWARD_PRIMER	16S rDNA	Bacteria	ACACTCTTTCCCTACACGACGCTCTTCCGATCT	TGACT	GA	CCTACGGGAGGCAGCAG	ACACTCTTTCCCTACACGACGCTCTTCCGATCTTGACTGACCTACGGGAGGCAGCAG
At.GI_R502bp_G-46614	REVERSE_PRIMER	Gigantea (GI)	A. thaliana	GGAGTTCAGACGTGTGCTCTTCCGATCT			TCCTTCTGAACCGGTGTATTC	GGAGTTCAGACGTGTGCTCTTCCGATCTTCCTTCTGAACCGGTGTATTC
799_R1_G-46601	REVERSE_PRIMER	16S rDNA	Bacteria	GGAGTTCAGACGTGTGCTCTTCCGATCT		TG	CMGGGTATCTAATCCKGTT	GGAGTTCAGACGTGTGCTCTTCCGATCTTGCMGGGTATCTAATCCKGTT
806R_f1	REVERSE_PRIMER	16S rDNA	Bacteria	GTGACTGGAGTTCAGACGTGTGCTCTTCCGATCT		AC	GGACTACNVGGGTWTCTAAT	GTGACTGGAGTTCAGACGTGTGCTCTTCCGATCTACGGACTACNVGGGTWTCTAAT
806R_f2	REVERSE_PRIMER	16S rDNA	Bacteria	GTGACTGGAGTTCAGACGTGTGCTCTTCCGATCT	T	AC	GGACTACNVGGGTWTCTAAT	GTGACTGGAGTTCAGACGTGTGCTCTTCCGATCTTACGGACTACNVGGGTWTCTAAT
806R_f3	REVERSE_PRIMER	16S rDNA	Bacteria	GTGACTGGAGTTCAGACGTGTGCTCTTCCGATCT	CT	AC	GGACTACNVGGGTWTCTAAT	GTGACTGGAGTTCAGACGTGTGCTCTTCCGATCTCTACGGACTACNVGGGTWTCTAAT
806R_f4	REVERSE_PRIMER	16S rDNA	Bacteria	GTGACTGGAGTTCAGACGTGTGCTCTTCCGATCT	ACT	AC	GGACTACNVGGGTWTCTAAT	GTGACTGGAGTTCAGACGTGTGCTCTTCCGATCTACTACGGACTACNVGGGTWTCTAAT
806R_f5	REVERSE_PRIMER	16S rDNA	Bacteria	GTGACTGGAGTTCAGACGTGTGCTCTTCCGATCT	GACT	AC	GGACTACNVGGGTWTCTAAT	GTGACTGGAGTTCAGACGTGTGCTCTTCCGATCTGACTACGGACTACNVGGGTWTCTAAT
806R_f6	REVERSE_PRIMER	16S rDNA	Bacteria	GTGACTGGAGTTCAGACGTGTGCTCTTCCGATCT	TGACT	AC	GGACTACNVGGGTWTCTAAT	GTGACTGGAGTTCAGACGTGTGCTCTTCCGATCTTGACTACGGACTACNVGGGTWTCTAAT

### Sheet: b) PCR2
PRIMERS (PCR1)
Note: in one case the 5' part of the template-specific portion of the primer overlaps with (shares same sequence as) the 3' part of the universal overhang sequence.
In this case, the universal overhang sequence shown is shown as truncated and is followed by an asterisk (*)
When PCR1 primers are used for hamPCR, there were 2 PCR1 cycles and 30 PCR2 cycles. When PCR1 primers were used for any other PCR, there were 29 PCR1 cycles and 6 PCR2 cycles. See methods.
PRIMER_NAME	ORIENTATION	ILLUMINA_ADAPTER	BARCODE	BINDS_PCR1_TEMPLATE	FULL_PRIMER_SEQUENCE
PCR_F_G-40610	FORWARD_PRIMER	AATGATACGGCGACCACCGAGATCT		ACACTCTTTCCCTACACGACGCTCTTC	AATGATACGGCGACCACCGAGATCTACACTCTTTCCCTACACGACGCTCTTC
PCR_R_bc1	REVERSE_PRIMER	CAAGCAGAAGACGGCATACGAGAT	TTACCGACG	GTGACTGGAGTTCAGACGTGTGCTC	CAAGCAGAAGACGGCATACGAGATTTACCGACGGTGACTGGAGTTCAGACGTGTGCTC
PCR_R_bc2	REVERSE_PRIMER	CAAGCAGAAGACGGCATACGAGAT	ATTGGACAC	GTGACTGGAGTTCAGACGTGTGCTC	CAAGCAGAAGACGGCATACGAGATATTGGACACGTGACTGGAGTTCAGACGTGTGCTC
PCR_R_bc3	REVERSE_PRIMER	CAAGCAGAAGACGGCATACGAGAT	TCGCATGGA	GTGACTGGAGTTCAGACGTGTGCTC	CAAGCAGAAGACGGCATACGAGATTCGCATGGAGTGACTGGAGTTCAGACGTGTGCTC
PCR_R_bc4	REVERSE_PRIMER	CAAGCAGAAGACGGCATACGAGAT	AGCGAACCT	GTGACTGGAGTTCAGACGTGTGCTC	CAAGCAGAAGACGGCATACGAGATAGCGAACCTGTGACTGGAGTTCAGACGTGTGCTC
PCR_R_bc5	REVERSE_PRIMER	CAAGCAGAAGACGGCATACGAGAT	AGCTTCGAC	GTGACTGGAGTTCAGACGTGTGCTC	CAAGCAGAAGACGGCATACGAGATAGCTTCGACGTGACTGGAGTTCAGACGTGTGCTC
PCR_R_bc6	REVERSE_PRIMER	CAAGCAGAAGACGGCATACGAGAT	GTCAGCCGT	GTGACTGGAGTTCAGACGTGTGCTC	CAAGCAGAAGACGGCATACGAGATGTCAGCCGTGTGACTGGAGTTCAGACGTGTGCTC
PCR_R_bc7	REVERSE_PRIMER	CAAGCAGAAGACGGCATACGAGAT	TCCAGATAG	GTGACTGGAGTTCAGACGTGTGCTC	CAAGCAGAAGACGGCATACGAGATTCCAGATAGGTGACTGGAGTTCAGACGTGTGCTC
PCR_R_bc8	REVERSE_PRIMER	CAAGCAGAAGACGGCATACGAGAT	GAGAGTCCA	GTGACTGGAGTTCAGACGTGTGCTC	CAAGCAGAAGACGGCATACGAGATGAGAGTCCAGTGACTGGAGTTCAGACGTGTGCTC
PCR_R_bc9	REVERSE_PRIMER	CAAGCAGAAGACGGCATACGAGAT	GCTCACAAT	GTGACTGGAGTTCAGACGTGTGCTC	CAAGCAGAAGACGGCATACGAGATGCTCACAATGTGACTGGAGTTCAGACGTGTGCTC
PCR_R_bc10	REVERSE_PRIMER	CAAGCAGAAGACGGCATACGAGAT	TTGACGACA	GTGACTGGAGTTCAGACGTGTGCTC	CAAGCAGAAGACGGCATACGAGATTTGACGACAGTGACTGGAGTTCAGACGTGTGCTC
PCR_R_bc11	REVERSE_PRIMER	CAAGCAGAAGACGGCATACGAGAT	CTTAGAACG	GTGACTGGAGTTCAGACGTGTGCTC	CAAGCAGAAGACGGCATACGAGATCTTAGAACGGTGACTGGAGTTCAGACGTGTGCTC
PCR_R_bc12	REVERSE_PRIMER	CAAGCAGAAGACGGCATACGAGAT	CGGTTCACA	GTGACTGGAGTTCAGACGTGTGCTC	CAAGCAGAAGACGGCATACGAGATCGGTTCACAGTGACTGGAGTTCAGACGTGTGCTC
PCR_R_bc13	REVERSE_PRIMER	CAAGCAGAAGACGGCATACGAGAT	CGATAGGCC	GTGACTGGAGTTCAGACGTGTGCTC	CAAGCAGAAGACGGCATACGAGATCGATAGGCCGTGACTGGAGTTCAGACGTGTGCTC
PCR_R_bc14	REVERSE_PRIMER	CAAGCAGAAGACGGCATACGAGAT	GCTATATCC	GTGACTGGAGTTCAGACGTGTGCTC	CAAGCAGAAGACGGCATACGAGATGCTATATCCGTGACTGGAGTTCAGACGTGTGCTC
PCR_R_bc15	REVERSE_PRIMER	CAAGCAGAAGACGGCATACGAGAT	GTCTTCAGC	GTGACTGGAGTTCAGACGTGTGCTC	CAAGCAGAAGACGGCATACGAGATGTCTTCAGCGTGACTGGAGTTCAGACGTGTGCTC
PCR_R_bc16	REVERSE_PRIMER	CAAGCAGAAGACGGCATACGAGAT	TAGACACCG	GTGACTGGAGTTCAGACGTGTGCTC	CAAGCAGAAGACGGCATACGAGATTAGACACCGGTGACTGGAGTTCAGACGTGTGCTC
PCR_R_bc17	REVERSE_PRIMER	CAAGCAGAAGACGGCATACGAGAT	TCAGCTGAC	GTGACTGGAGTTCAGACGTGTGCTC	CAAGCAGAAGACGGCATACGAGATTCAGCTGACGTGACTGGAGTTCAGACGTGTGCTC
PCR_R_bc18	REVERSE_PRIMER	CAAGCAGAAGACGGCATACGAGAT	TAAGTCGGC	GTGACTGGAGTTCAGACGTGTGCTC	CAAGCAGAAGACGGCATACGAGATTAAGTCGGCGTGACTGGAGTTCAGACGTGTGCTC
PCR_R_bc19	REVERSE_PRIMER	CAAGCAGAAGACGGCATACGAGAT	GCTCCTTAG	GTGACTGGAGTTCAGACGTGTGCTC	CAAGCAGAAGACGGCATACGAGATGCTCCTTAGGTGACTGGAGTTCAGACGTGTGCTC
PCR_R_bc20	REVERSE_PRIMER	CAAGCAGAAGACGGCATACGAGAT	ATGGCCTGA	GTGACTGGAGTTCAGACGTGTGCTC	CAAGCAGAAGACGGCATACGAGATATGGCCTGAGTGACTGGAGTTCAGACGTGTGCTC
PCR_R_bc21	REVERSE_PRIMER	CAAGCAGAAGACGGCATACGAGAT	TTGCAAGTA	GTGACTGGAGTTCAGACGTGTGCTC	CAAGCAGAAGACGGCATACGAGATTTGCAAGTAGTGACTGGAGTTCAGACGTGTGCTC
PCR_R_bc22	REVERSE_PRIMER	CAAGCAGAAGACGGCATACGAGAT	CCTAGTAAG	GTGACTGGAGTTCAGACGTGTGCTC	CAAGCAGAAGACGGCATACGAGATCCTAGTAAGGTGACTGGAGTTCAGACGTGTGCTC
PCR_R_bc23	REVERSE_PRIMER	CAAGCAGAAGACGGCATACGAGAT	CTAGGATCA	GTGACTGGAGTTCAGACGTGTGCTC	CAAGCAGAAGACGGCATACGAGATCTAGGATCAGTGACTGGAGTTCAGACGTGTGCTC
PCR_R_bc24	REVERSE_PRIMER	CAAGCAGAAGACGGCATACGAGAT	TATGAACGT	GTGACTGGAGTTCAGACGTGTGCTC	CAAGCAGAAGACGGCATACGAGATTATGAACGTGTGACTGGAGTTCAGACGTGTGCTC
PCR_R_bc25	REVERSE_PRIMER	CAAGCAGAAGACGGCATACGAGAT	CTTGTGCGA	GTGACTGGAGTTCAGACGTGTGCTC	CAAGCAGAAGACGGCATACGAGATCTTGTGCGAGTGACTGGAGTTCAGACGTGTGCTC
PCR_R_bc26	REVERSE_PRIMER	CAAGCAGAAGACGGCATACGAGAT	CACGATGGT	GTGACTGGAGTTCAGACGTGTGCTC	CAAGCAGAAGACGGCATACGAGATCACGATGGTGTGACTGGAGTTCAGACGTGTGCTC
PCR_R_bc27	REVERSE_PRIMER	CAAGCAGAAGACGGCATACGAGAT	ACGTGCCTT	GTGACTGGAGTTCAGACGTGTGCTC	CAAGCAGAAGACGGCATACGAGATACGTGCCTTGTGACTGGAGTTCAGACGTGTGCTC
PCR_R_bc28	REVERSE_PRIMER	CAAGCAGAAGACGGCATACGAGAT	TGAACTAGC	GTGACTGGAGTTCAGACGTGTGCTC	CAAGCAGAAGACGGCATACGAGATTGAACTAGCGTGACTGGAGTTCAGACGTGTGCTC
PCR_R_bc29	REVERSE_PRIMER	CAAGCAGAAGACGGCATACGAGAT	TATTCAGCG	GTGACTGGAGTTCAGACGTGTGCTC	CAAGCAGAAGACGGCATACGAGATTATTCAGCGGTGACTGGAGTTCAGACGTGTGCTC
PCR_R_bc30	REVERSE_PRIMER	CAAGCAGAAGACGGCATACGAGAT	TAATCGGTG	GTGACTGGAGTTCAGACGTGTGCTC	CAAGCAGAAGACGGCATACGAGATTAATCGGTGGTGACTGGAGTTCAGACGTGTGCTC
PCR_R_bc31	REVERSE_PRIMER	CAAGCAGAAGACGGCATACGAGAT	GCGTCCATG	GTGACTGGAGTTCAGACGTGTGCTC	CAAGCAGAAGACGGCATACGAGATGCGTCCATGGTGACTGGAGTTCAGACGTGTGCTC
PCR_R_bc32	REVERSE_PRIMER	CAAGCAGAAGACGGCATACGAGAT	CGTAAGATG	GTGACTGGAGTTCAGACGTGTGCTC	CAAGCAGAAGACGGCATACGAGATCGTAAGATGGTGACTGGAGTTCAGACGTGTGCTC
PCR_R_bc33	REVERSE_PRIMER	CAAGCAGAAGACGGCATACGAGAT	CTGTTACAG	GTGACTGGAGTTCAGACGTGTGCTC	CAAGCAGAAGACGGCATACGAGATCTGTTACAGGTGACTGGAGTTCAGACGTGTGCTC
PCR_R_bc34	REVERSE_PRIMER	CAAGCAGAAGACGGCATACGAGAT	ACGATCATC	GTGACTGGAGTTCAGACGTGTGCTC	CAAGCAGAAGACGGCATACGAGATACGATCATCGTGACTGGAGTTCAGACGTGTGCTC
PCR_R_bc35	REVERSE_PRIMER	CAAGCAGAAGACGGCATACGAGAT	GTAACGGCT	GTGACTGGAGTTCAGACGTGTGCTC	CAAGCAGAAGACGGCATACGAGATGTAACGGCTGTGACTGGAGTTCAGACGTGTGCTC
PCR_R_bc36	REVERSE_PRIMER	CAAGCAGAAGACGGCATACGAGAT	CCATGCTTA	GTGACTGGAGTTCAGACGTGTGCTC	CAAGCAGAAGACGGCATACGAGATCCATGCTTAGTGACTGGAGTTCAGACGTGTGCTC
PCR_R_bc37	REVERSE_PRIMER	CAAGCAGAAGACGGCATACGAGAT	GTACGCACA	GTGACTGGAGTTCAGACGTGTGCTC	CAAGCAGAAGACGGCATACGAGATGTACGCACAGTGACTGGAGTTCAGACGTGTGCTC
PCR_R_bc38	REVERSE_PRIMER	CAAGCAGAAGACGGCATACGAGAT	TTAGAGCCA	GTGACTGGAGTTCAGACGTGTGCTC	CAAGCAGAAGACGGCATACGAGATTTAGAGCCAGTGACTGGAGTTCAGACGTGTGCTC
PCR_R_bc39	REVERSE_PRIMER	CAAGCAGAAGACGGCATACGAGAT	ATAAGGTCG	GTGACTGGAGTTCAGACGTGTGCTC	CAAGCAGAAGACGGCATACGAGATATAAGGTCGGTGACTGGAGTTCAGACGTGTGCTC
PCR_R_bc40	REVERSE_PRIMER	CAAGCAGAAGACGGCATACGAGAT	AGTGGCACT	GTGACTGGAGTTCAGACGTGTGCTC	CAAGCAGAAGACGGCATACGAGATAGTGGCACTGTGACTGGAGTTCAGACGTGTGCTC
PCR_R_bc41	REVERSE_PRIMER	CAAGCAGAAGACGGCATACGAGAT	CCAGAAGTG	GTGACTGGAGTTCAGACGTGTGCTC	CAAGCAGAAGACGGCATACGAGATCCAGAAGTGGTGACTGGAGTTCAGACGTGTGCTC
PCR_R_bc42	REVERSE_PRIMER	CAAGCAGAAGACGGCATACGAGAT	CTACTAGCG	GTGACTGGAGTTCAGACGTGTGCTC	CAAGCAGAAGACGGCATACGAGATCTACTAGCGGTGACTGGAGTTCAGACGTGTGCTC
PCR_R_bc43	REVERSE_PRIMER	CAAGCAGAAGACGGCATACGAGAT	TAGCGTTCC	GTGACTGGAGTTCAGACGTGTGCTC	CAAGCAGAAGACGGCATACGAGATTAGCGTTCCGTGACTGGAGTTCAGACGTGTGCTC
PCR_R_bc44	REVERSE_PRIMER	CAAGCAGAAGACGGCATACGAGAT	GTGAGTCAT	GTGACTGGAGTTCAGACGTGTGCTC	CAAGCAGAAGACGGCATACGAGATGTGAGTCATGTGACTGGAGTTCAGACGTGTGCTC
PCR_R_bc45	REVERSE_PRIMER	CAAGCAGAAGACGGCATACGAGAT	TGGTCCTAC	GTGACTGGAGTTCAGACGTGTGCTC	CAAGCAGAAGACGGCATACGAGATTGGTCCTACGTGACTGGAGTTCAGACGTGTGCTC
PCR_R_bc46	REVERSE_PRIMER	CAAGCAGAAGACGGCATACGAGAT	TACGCGTAC	GTGACTGGAGTTCAGACGTGTGCTC	CAAGCAGAAGACGGCATACGAGATTACGCGTACGTGACTGGAGTTCAGACGTGTGCTC
PCR_R_bc47	REVERSE_PRIMER	CAAGCAGAAGACGGCATACGAGAT	GAGCCATCT	GTGACTGGAGTTCAGACGTGTGCTC	CAAGCAGAAGACGGCATACGAGATGAGCCATCTGTGACTGGAGTTCAGACGTGTGCTC
PCR_R_bc48	REVERSE_PRIMER	CAAGCAGAAGACGGCATACGAGAT	CGTCCGTAT	GTGACTGGAGTTCAGACGTGTGCTC	CAAGCAGAAGACGGCATACGAGATCGTCCGTATGTGACTGGAGTTCAGACGTGTGCTC
PCR_R_bc49	REVERSE_PRIMER	CAAGCAGAAGACGGCATACGAGAT	GATACGTTC	GTGACTGGAGTTCAGACGTGTGCTC	CAAGCAGAAGACGGCATACGAGATGATACGTTCGTGACTGGAGTTCAGACGTGTGCTC
PCR_R_bc50	REVERSE_PRIMER	CAAGCAGAAGACGGCATACGAGAT	CAGCTGGTT	GTGACTGGAGTTCAGACGTGTGCTC	CAAGCAGAAGACGGCATACGAGATCAGCTGGTTGTGACTGGAGTTCAGACGTGTGCTC
PCR_R_bc51	REVERSE_PRIMER	CAAGCAGAAGACGGCATACGAGAT	TTAAGCGCC	GTGACTGGAGTTCAGACGTGTGCTC	CAAGCAGAAGACGGCATACGAGATTTAAGCGCCGTGACTGGAGTTCAGACGTGTGCTC
PCR_R_bc52	REVERSE_PRIMER	CAAGCAGAAGACGGCATACGAGAT	CCTGCGAAG	GTGACTGGAGTTCAGACGTGTGCTC	CAAGCAGAAGACGGCATACGAGATCCTGCGAAGGTGACTGGAGTTCAGACGTGTGCTC
PCR_R_bc53	REVERSE_PRIMER	CAAGCAGAAGACGGCATACGAGAT	TTGTAGCCG	GTGACTGGAGTTCAGACGTGTGCTC	CAAGCAGAAGACGGCATACGAGATTTGTAGCCGGTGACTGGAGTTCAGACGTGTGCTC
PCR_R_bc54	REVERSE_PRIMER	CAAGCAGAAGACGGCATACGAGAT	TCTGTAGAG	GTGACTGGAGTTCAGACGTGTGCTC	CAAGCAGAAGACGGCATACGAGATTCTGTAGAGGTGACTGGAGTTCAGACGTGTGCTC
PCR_R_bc55	REVERSE_PRIMER	CAAGCAGAAGACGGCATACGAGAT	CTATTAAGC	GTGACTGGAGTTCAGACGTGTGCTC	CAAGCAGAAGACGGCATACGAGATCTATTAAGCGTGACTGGAGTTCAGACGTGTGCTC
PCR_R_bc56	REVERSE_PRIMER	CAAGCAGAAGACGGCATACGAGAT	CTCTGAGGT	GTGACTGGAGTTCAGACGTGTGCTC	CAAGCAGAAGACGGCATACGAGATCTCTGAGGTGTGACTGGAGTTCAGACGTGTGCTC
PCR_R_bc57	REVERSE_PRIMER	CAAGCAGAAGACGGCATACGAGAT	CAGGATTCG	GTGACTGGAGTTCAGACGTGTGCTC	CAAGCAGAAGACGGCATACGAGATCAGGATTCGGTGACTGGAGTTCAGACGTGTGCTC
PCR_R_bc58	REVERSE_PRIMER	CAAGCAGAAGACGGCATACGAGAT	TCACTGCTA	GTGACTGGAGTTCAGACGTGTGCTC	CAAGCAGAAGACGGCATACGAGATTCACTGCTAGTGACTGGAGTTCAGACGTGTGCTC
PCR_R_bc59	REVERSE_PRIMER	CAAGCAGAAGACGGCATACGAGAT	ACATGTCAC	GTGACTGGAGTTCAGACGTGTGCTC	CAAGCAGAAGACGGCATACGAGATACATGTCACGTGACTGGAGTTCAGACGTGTGCTC
PCR_R_bc60	REVERSE_PRIMER	CAAGCAGAAGACGGCATACGAGAT	ATTCTGCCG	GTGACTGGAGTTCAGACGTGTGCTC	CAAGCAGAAGACGGCATACGAGATATTCTGCCGGTGACTGGAGTTCAGACGTGTGCTC
PCR_R_bc61	REVERSE_PRIMER	CAAGCAGAAGACGGCATACGAGAT	TACACGCTG	GTGACTGGAGTTCAGACGTGTGCTC	CAAGCAGAAGACGGCATACGAGATTACACGCTGGTGACTGGAGTTCAGACGTGTGCTC
PCR_R_bc62	REVERSE_PRIMER	CAAGCAGAAGACGGCATACGAGAT	TGCATACAC	GTGACTGGAGTTCAGACGTGTGCTC	CAAGCAGAAGACGGCATACGAGATTGCATACACGTGACTGGAGTTCAGACGTGTGCTC
PCR_R_bc63	REVERSE_PRIMER	CAAGCAGAAGACGGCATACGAGAT	ACGCAATGT	GTGACTGGAGTTCAGACGTGTGCTC	CAAGCAGAAGACGGCATACGAGATACGCAATGTGTGACTGGAGTTCAGACGTGTGCTC
PCR_R_bc64	REVERSE_PRIMER	CAAGCAGAAGACGGCATACGAGAT	GCTCGAAGA	GTGACTGGAGTTCAGACGTGTGCTC	CAAGCAGAAGACGGCATACGAGATGCTCGAAGAGTGACTGGAGTTCAGACGTGTGCTC
PCR_R_bc65	REVERSE_PRIMER	CAAGCAGAAGACGGCATACGAGAT	AGACGTTGC	GTGACTGGAGTTCAGACGTGTGCTC	CAAGCAGAAGACGGCATACGAGATAGACGTTGCGTGACTGGAGTTCAGACGTGTGCTC
PCR_R_bc66	REVERSE_PRIMER	CAAGCAGAAGACGGCATACGAGAT	TAGAGCTGC	GTGACTGGAGTTCAGACGTGTGCTC	CAAGCAGAAGACGGCATACGAGATTAGAGCTGCGTGACTGGAGTTCAGACGTGTGCTC
PCR_R_bc67	REVERSE_PRIMER	CAAGCAGAAGACGGCATACGAGAT	GGTAACCTC	GTGACTGGAGTTCAGACGTGTGCTC	CAAGCAGAAGACGGCATACGAGATGGTAACCTCGTGACTGGAGTTCAGACGTGTGCTC
PCR_R_bc68	REVERSE_PRIMER	CAAGCAGAAGACGGCATACGAGAT	GACTTCATG	GTGACTGGAGTTCAGACGTGTGCTC	CAAGCAGAAGACGGCATACGAGATGACTTCATGGTGACTGGAGTTCAGACGTGTGCTC
PCR_R_bc69	REVERSE_PRIMER	CAAGCAGAAGACGGCATACGAGAT	CTGCATACT	GTGACTGGAGTTCAGACGTGTGCTC	CAAGCAGAAGACGGCATACGAGATCTGCATACTGTGACTGGAGTTCAGACGTGTGCTC
PCR_R_bc70	REVERSE_PRIMER	CAAGCAGAAGACGGCATACGAGAT	TAAGGCATC	GTGACTGGAGTTCAGACGTGTGCTC	CAAGCAGAAGACGGCATACGAGATTAAGGCATCGTGACTGGAGTTCAGACGTGTGCTC
PCR_R_bc71	REVERSE_PRIMER	CAAGCAGAAGACGGCATACGAGAT	AGTATTCGC	GTGACTGGAGTTCAGACGTGTGCTC	CAAGCAGAAGACGGCATACGAGATAGTATTCGCGTGACTGGAGTTCAGACGTGTGCTC
PCR_R_bc72	REVERSE_PRIMER	CAAGCAGAAGACGGCATACGAGAT	TTCGCAGAT	GTGACTGGAGTTCAGACGTGTGCTC	CAAGCAGAAGACGGCATACGAGATTTCGCAGATGTGACTGGAGTTCAGACGTGTGCTC
PCR_R_bc73	REVERSE_PRIMER	CAAGCAGAAGACGGCATACGAGAT	GCACCTGTT	GTGACTGGAGTTCAGACGTGTGCTC	CAAGCAGAAGACGGCATACGAGATGCACCTGTTGTGACTGGAGTTCAGACGTGTGCTC
PCR_R_bc74	REVERSE_PRIMER	CAAGCAGAAGACGGCATACGAGAT	CTCATGGTA	GTGACTGGAGTTCAGACGTGTGCTC	CAAGCAGAAGACGGCATACGAGATCTCATGGTAGTGACTGGAGTTCAGACGTGTGCTC
PCR_R_bc75	REVERSE_PRIMER	CAAGCAGAAGACGGCATACGAGAT	ACTAGTTGG	GTGACTGGAGTTCAGACGTGTGCTC	CAAGCAGAAGACGGCATACGAGATACTAGTTGGGTGACTGGAGTTCAGACGTGTGCTC
PCR_R_bc76	REVERSE_PRIMER	CAAGCAGAAGACGGCATACGAGAT	GCGGACTAT	GTGACTGGAGTTCAGACGTGTGCTC	CAAGCAGAAGACGGCATACGAGATGCGGACTATGTGACTGGAGTTCAGACGTGTGCTC
PCR_R_bc77	REVERSE_PRIMER	CAAGCAGAAGACGGCATACGAGAT	ATCGCTTAA	GTGACTGGAGTTCAGACGTGTGCTC	CAAGCAGAAGACGGCATACGAGATATCGCTTAAGTGACTGGAGTTCAGACGTGTGCTC
PCR_R_bc78	REVERSE_PRIMER	CAAGCAGAAGACGGCATACGAGAT	TCAGGACGT	GTGACTGGAGTTCAGACGTGTGCTC	CAAGCAGAAGACGGCATACGAGATTCAGGACGTGTGACTGGAGTTCAGACGTGTGCTC
PCR_R_bc79	REVERSE_PRIMER	CAAGCAGAAGACGGCATACGAGAT	GCATTACTG	GTGACTGGAGTTCAGACGTGTGCTC	CAAGCAGAAGACGGCATACGAGATGCATTACTGGTGACTGGAGTTCAGACGTGTGCTC
PCR_R_bc80	REVERSE_PRIMER	CAAGCAGAAGACGGCATACGAGAT	GCTATGGAA	GTGACTGGAGTTCAGACGTGTGCTC	CAAGCAGAAGACGGCATACGAGATGCTATGGAAGTGACTGGAGTTCAGACGTGTGCTC
PCR_R_bc81	REVERSE_PRIMER	CAAGCAGAAGACGGCATACGAGAT	GATTGTGCA	GTGACTGGAGTTCAGACGTGTGCTC	CAAGCAGAAGACGGCATACGAGATGATTGTGCAGTGACTGGAGTTCAGACGTGTGCTC
PCR_R_bc82	REVERSE_PRIMER	CAAGCAGAAGACGGCATACGAGAT	AGCCTCATG	GTGACTGGAGTTCAGACGTGTGCTC	CAAGCAGAAGACGGCATACGAGATAGCCTCATGGTGACTGGAGTTCAGACGTGTGCTC
PCR_R_bc83	REVERSE_PRIMER	CAAGCAGAAGACGGCATACGAGAT	AACTCCTGT	GTGACTGGAGTTCAGACGTGTGCTC	CAAGCAGAAGACGGCATACGAGATAACTCCTGTGTGACTGGAGTTCAGACGTGTGCTC
PCR_R_bc84	REVERSE_PRIMER	CAAGCAGAAGACGGCATACGAGAT	TAGAAGGCT	GTGACTGGAGTTCAGACGTGTGCTC	CAAGCAGAAGACGGCATACGAGATTAGAAGGCTGTGACTGGAGTTCAGACGTGTGCTC
PCR_R_bc85	REVERSE_PRIMER	CAAGCAGAAGACGGCATACGAGAT	GACTAGTCA	GTGACTGGAGTTCAGACGTGTGCTC	CAAGCAGAAGACGGCATACGAGATGACTAGTCAGTGACTGGAGTTCAGACGTGTGCTC
PCR_R_bc86	REVERSE_PRIMER	CAAGCAGAAGACGGCATACGAGAT	GGATACTCG	GTGACTGGAGTTCAGACGTGTGCTC	CAAGCAGAAGACGGCATACGAGATGGATACTCGGTGACTGGAGTTCAGACGTGTGCTC
PCR_R_bc87	REVERSE_PRIMER	CAAGCAGAAGACGGCATACGAGAT	CCGACATTG	GTGACTGGAGTTCAGACGTGTGCTC	CAAGCAGAAGACGGCATACGAGATCCGACATTGGTGACTGGAGTTCAGACGTGTGCTC
PCR_R_bc88	REVERSE_PRIMER	CAAGCAGAAGACGGCATACGAGAT	TCGTGACGC	GTGACTGGAGTTCAGACGTGTGCTC	CAAGCAGAAGACGGCATACGAGATTCGTGACGCGTGACTGGAGTTCAGACGTGTGCTC
PCR_R_bc89	REVERSE_PRIMER	CAAGCAGAAGACGGCATACGAGAT	GGCCTATAA	GTGACTGGAGTTCAGACGTGTGCTC	CAAGCAGAAGACGGCATACGAGATGGCCTATAAGTGACTGGAGTTCAGACGTGTGCTC
PCR_R_bc90	REVERSE_PRIMER	CAAGCAGAAGACGGCATACGAGAT	GTAGCACTC	GTGACTGGAGTTCAGACGTGTGCTC	CAAGCAGAAGACGGCATACGAGATGTAGCACTCGTGACTGGAGTTCAGACGTGTGCTC
PCR_R_bc91	REVERSE_PRIMER	CAAGCAGAAGACGGCATACGAGAT	CTAAGACGT	GTGACTGGAGTTCAGACGTGTGCTC	CAAGCAGAAGACGGCATACGAGATCTAAGACGTGTGACTGGAGTTCAGACGTGTGCTC
PCR_R_bc92	REVERSE_PRIMER	CAAGCAGAAGACGGCATACGAGAT	CGTGCACAA	GTGACTGGAGTTCAGACGTGTGCTC	CAAGCAGAAGACGGCATACGAGATCGTGCACAAGTGACTGGAGTTCAGACGTGTGCTC
PCR_R_bc93	REVERSE_PRIMER	CAAGCAGAAGACGGCATACGAGAT	TGTAACGCC	GTGACTGGAGTTCAGACGTGTGCTC	CAAGCAGAAGACGGCATACGAGATTGTAACGCCGTGACTGGAGTTCAGACGTGTGCTC
PCR_R_bc94	REVERSE_PRIMER	CAAGCAGAAGACGGCATACGAGAT	ATGCGAGAC	GTGACTGGAGTTCAGACGTGTGCTC	CAAGCAGAAGACGGCATACGAGATATGCGAGACGTGACTGGAGTTCAGACGTGTGCTC
PCR_R_bc95	REVERSE_PRIMER	CAAGCAGAAGACGGCATACGAGAT	CCGTCAAGA	GTGACTGGAGTTCAGACGTGTGCTC	CAAGCAGAAGACGGCATACGAGATCCGTCAAGAGTGACTGGAGTTCAGACGTGTGCTC
PCR_R_bc96	REVERSE_PRIMER	CAAGCAGAAGACGGCATACGAGAT	TAGTAGCAC	GTGACTGGAGTTCAGACGTGTGCTC	CAAGCAGAAGACGGCATACGAGATTAGTAGCACGTGACTGGAGTTCAGACGTGTGCTC
